# The RNA-binding protein SFPQ preserves long-intron splicing and regulates circRNA biogenesis

**DOI:** 10.1101/2020.09.04.280750

**Authors:** Lotte Victoria Winther Stagsted, Eoghan Thomas O’Leary, Thomas Birkballe Hansen

## Abstract

Circular RNAs (circRNAs) represent an abundant and conserved entity of non-coding RNAs, however the principles of biogenesis are currently not fully understood. To elucidate features important for circRNA production, we performed global analyses of RNA-binding proteins associating with the flanking introns of circRNAs, and we identified two factors, SFPQ and NONO, to be highly enriched with circRNAs. Using transient knockdown of both proteins in two human cell lines followed by total RNAseq, we found a subclass of circRNAs with distal inverted *Alu* elements and long introns to be highly deregulated upon SFPQ knockdown. In addition, SFPQ depletion leads to increased intron retention with concomitant induction of cryptic splicing prevalent for long introns causing in some cases premature transcription termination and polyadenylation. While SFPQ depletion has an overall negative effect on circRNA production, premature termination is not the main causative explanation. Instead, data suggests that aberrant splicing in the upstream and downstream regions of circRNA producing exons are critical for shaping the circRNAome, and specifically, we observe a conserved impact of missplicing in the immediate upstream region to drive circRNA biogenesis. Collectively, our data show that SFPQ plays an important role in maintaining intron integrity by ensuring accurate splicing of long introns, and disclose novel features governing *Alu*-independent circRNA production.
