## Supplementary Tables 1-7 for "The RNA-binding protein SFPQ preserves long-intron splicing and regulates circRNA biogenesis": SupplementaryTable1_ENCODE_RNAseq.xlsx

### Sheet: HepG2
accession	paired_end	dbxrefs	read_length	biological_replicate_number	technical_replicate_number	accession	biosample_summary
ENCFF002DJH	1	SRA:SRR3192612	100	1	1	ENCLB267WCY	HepG2
ENCFF002DJU	2	SRA:SRR3192612	100	1	1	ENCLB267WCY	HepG2
ENCFF002DJV	1	SRA:SRR3192613	100	2	1	ENCLB079COW	HepG2
ENCFF002DJX	2	SRA:SRR3192613	100	2	1	ENCLB079COW	HepG2
ENCFF713MNU	1	SRA:SRR4421447	50	1	1	ENCLB707CLT	HepG2
ENCFF478DZZ	2	SRA:SRR4421447	50	1	1	ENCLB707CLT	HepG2
ENCFF936SLY	1	SRA:SRR4421448	50	2	1	ENCLB852SGS	HepG2
ENCFF446UEC	2	SRA:SRR4421448	50	2	1	ENCLB852SGS	HepG2

### Sheet: K562
accession	paired_end	dbxrefs	read_length	biological_replicate_number	technical_replicate_number	accession	biosample_summary
ENCFF001RFF	1	SRA:SRR3192412	101	1	1	ENCLB053ZZZ	K562
ENCFF001RFE	2	SRA:SRR3192412	101	1	1	ENCLB053ZZZ	K562
ENCFF001RFD	1	SRA:SRR3192413	101	2	1	ENCLB054ZZZ	K562
ENCFF001RFC	2	SRA:SRR3192413	101	2	1	ENCLB054ZZZ	K562
ENCFF001RDC	1	SRA:SRR3192411	100	1	1	ENCLB057ZZZ	K562
ENCFF001RCU	2	SRA:SRR3192411	100	1	1	ENCLB057ZZZ	K562
ENCFF001RDB	1	SRA:SRR3192410	100	2	1	ENCLB058ZZZ	K562
ENCFF001RCT	2	SRA:SRR3192410	100	2	1	ENCLB058ZZZ	K562
ENCFF001RVV	1	SRA:SRR3192423	100	1	1	ENCLB061ZZZ	K562
ENCFF001RWA	2	SRA:SRR3192423	100	1	1	ENCLB061ZZZ	K562
ENCFF001RWD	1	SRA:SRR3192422	100	2	1	ENCLB062ZZZ	K562
ENCFF001RVU	2	SRA:SRR3192422	100	2	1	ENCLB062ZZZ	K562
ENCFF002DKF	1	SRA:SRR3192545	100	2	1	ENCLB374EGQ	K562
ENCFF002DKI	2	SRA:SRR3192545	100	2	1	ENCLB374EGQ	K562
ENCFF606ZTR	1	SRA:SRR4422432	50	2	1	ENCLB381UET	K562
ENCFF444KCV	2	SRA:SRR4422432	50	2	1	ENCLB381UET	K562
ENCFF267RKD	1	SRA:SRR4422433	50	1	1	ENCLB728XIS	K562
ENCFF455VYN	2	SRA:SRR4422433	50	1	1	ENCLB728XIS	K562
ENCFF002DKA	1	SRA:SRR3192544	100	1	1	ENCLB822JYE	K562
ENCFF002DKE	2	SRA:SRR3192544	100	1	1	ENCLB822JYE	K562
