## Supplementary Tables 1-7 for "The RNA-binding protein SFPQ preserves long-intron splicing and regulates circRNA biogenesis": SupplementaryTable7_Primers_and_antibodies.xlsx

### Sheet: Primers etc
ID	Sequence (5'-3')	Note	Assay	Cat #	Company
SFPQ siRNA #1	GUACGAAUAUUCUCAGCGA[dT][dT]	Sense strand	siRNA	SASI_Hs01_00073164	Merck
SFPQ siRNA #1	UCGCUGAGAAUAUUCGUAC[dT][dT]	Antisense strand			Merck
SFPQ siRNA #2	GGAAGAUGCCUAUCAUGAA[dT][dT]	Sense strand		SASI_Hs01_00073165	Merck
SFPQ siRNA #2	UUCAUGAUAGGCAUCUUCC[dT][dT]	Antisense strand			Merck
NONO siRNA #1	GAUGGAAGCUGCACGCCAU[dT][dT]	Sense strand		SASI_Hs02_00343478	Merck
NONO siRNA #1	AUGGCGUGCAGCUUCCAUC[dT][dT]	Antisense strand			Merck
NONO siRNA #2	CUCAGUAUGUGUCCAACGA[dT][dT]	Sense strand		SASI_Hs02_00343479	Merck
NONO siRNA #2	UCGUUGGACACAUACUGAG[dT][dT]	Antisense strand			Merck
CTRL siRNA #1		MISSION-siRNA Universal Negative Control #1			Merck
CTRL siRNA #2	GACGUAAACGGCCACAAGUUC	Targets eGFP; Sense strand			RiboTask
CTRL siRNA #2	ACUUGUGGCCGUUUACGUCGC	Targets eGFP; Antisense strand			RiboTask
GAPDH FW	GTCAGCCGCATCTTCTTTTG		qPCR primers		Merck
GAPDH RE	GCGCCCAATACGACCAAATC				Merck
SFPQ FW	ACAGGGAAAGGCATTGTTGA				Merck
SFPQ RE	TCATCTAGTTGTTCAAGTGGTTCC				Merck
NONO FW	TGATGAAGAGGGACTTCCAGA				Merck
NONO RE	AGCGCATGGCATATTCATACT				Merck
CDYL FW	ACCCACTAGTGCCTCAGGTG				Merck
CDYL lin RE	ATTTCCTTTTGCTGGCAGTC				Merck
CDYL circ RE	CTCGCTGTCATAGCCTTTCC				Merck
ZKSCAN1 FW	CCCAGTCCCACTTCAAACAT				Merck
ZKSCAN1 lin RE	TCCGCTGTGAATAGTGCAGA				Merck
ZKSCAN1 circ RE	TCATTCAGGCTCCAGGAACT				Merck
NEIL3 FW	CAGCCCAATACTCATCACCA				Merck
NEIL3 lin RE	GAGGCGGTTGTGTTTACTGC				Merck
NEIL3 circ RE	CGGGTACTTCATTAAGTGGCTAA				Merck
EYA1 FW	CCAATGCCACTTACCAGCTT				Merck
EYA1 lin RE	TACTGCTCCCAATTGCTGAA				Merck
EYA1 circ RE	TTTCCCATCTGAACCTCGAC				Merck
ARHGAPH5 FW					Merck
ARHGAPH5 lin RE					Merck
ARHGAPH5 circ RE					Merck
DENND1A Upstream FW	CCAAGTTTTGTTTCCCCTTC	Targets exon 4			Merck
DENND1A Upstream RE	AGAAGCAGCTCTTCGCTCCT	Targets exon 5			Merck
DENND1A Ex8 FW	ACCAGAGAACTTCCCAGCAT	Targets exon 8			Merck
DENND1A Ex9 RE	AGTATCCGGCGTTCGTACAG	Targets exon 9			Merck
DENND1A cSA RE	TGGGAGAGGGGAAATATGTG	Targets cryptic SA (intron 8)			Merck
DENND1A Downstream FW	AAGAGCAGCTGCCAAAGACT	Targets exon 19			Merck
DENND1A Downstream RE	GCGATGTTGCTCTTTGGTCT	Targets exon 20			Merck

### Sheet: Antibodies
ID	Note	Cat #	Company
Anti-GFP antibody (Rabbit)	Diluted 1:30.000	ab290	Abcam
Anti-SFPQ antibody (Polyclonal, Rabbit)	Diluted 1:5.000	ab50935	Abcam
Anti-nmt55/ p54nrb antibody (Polyclonal, Rabbit)	Diluted 1:10.000	ab70335	Abcam
Anti-ACTB antibody (Monoclonal, Mouse)	Diluted 1:100.000	a2228	Sigma
Anti-Rabbit antibody (Polyclonal, Goat)	Diluted 1:5.000	p0448	Dako
Anti-Mouse antibody (Polyclonal, Goat)	Diluted 1:5.000	p0447	Dako
